# Status of Genome Function Annotation in Model Organisms and Crops

**DOI:** 10.1101/2022.07.03.498619

**Authors:** Bo Xue, Seung Y Rhee

## Abstract

Since entry into genome-enabled biology several decades ago, much progress has been made in determining, describing, and disseminating functions of genes and their products. Yet, this information is still difficult to access for many scientists and for most genomes. To provide easy access and graphical summary to the status of genome function annotation for model organisms and bioenergy and food crop species, we created a web application (https://genomeannotation.rheelab.org) to visualize, search, and download genome annotation data for 28 species. The summary graphics and data tables will be updated semi-annually and snapshots will be archived to provide a historical record of the progress of genome function annotation efforts. Clear and simple visualization of updated gene function annotation, including the extent of what is unknown, will help address the grand challenge of elucidating functions of all genes in organisms.
