## Supplemental Table S1 for "Status of Genome Function Annotation in Model Organisms and Crops"

### Sheet: Sheet1
Species	Annotation Source	Annotation Version	Annotation URL	Gene Source	Gene Version	Gene URL	Note
Saccharomyces cerevisiae	Gene Ontology	2022-05-16	http://release.geneontology.org/2022-05-16/annotations/sgd.gaf.gz	Saccharomyces Genome Database (sgd)	R64-3-1	http://sgd-archive.yeastgenome.org/sequence/S288C_reference/genome_releases/S288C_reference_genome_R64-3-1_20210421.tgz	"dbxref" in the attribute field of GFF contains IDs matching GAF
Homo sapiens			http://release.geneontology.org/2022-05-16/annotations/goa_human.gaf.gz	EBI Gene Ontology Annotation Database (goa)	Ensembl Release 106	http://ftp.ensembl.org/pub/release-106/gff3/homo_sapiens/	Mapping between UniProt IDs and Ensembl gene IDs were performed using UniProt's Retrieve/ID mapping function
Arabidopsis thaliana			http://release.geneontology.org/2022-05-16/annotations/tair.gaf.gz	The Arabidopsis Information Resource (TAIR)	2022-05-12	https://www-arabidopsis-org.stanford.idm.oclc.org/download_files/Genes/Araport11_genome_release/Araport11_GFF3_genes_transposons.May2022.gff.gz	Mapping file used: https://www-arabidopsis-org.stanford.idm.oclc.org/download_files/Proteins/Id_conversions/TAIR2UniprotMapping.txt.gz
Drosophila melanogaster			http://release.geneontology.org/2022-05-16/annotations/fb.gaf.gz	FlyBase (fb)	FB2022_02	http://ftp.flybase.net/releases/FB2022_02/dmel_r6.45/gff/dmel-all-r6.45.gff.gz
Mus musculus			http://release.geneontology.org/2022-05-16/annotations/mgi.gaf.gz	Mouse Genome Informatics (mgi)	6.19	http://www.informatics.jax.org/downloads/mgigff3/archive/monthly/MGI.202206.gff3.gz
Danio rerio			http://release.geneontology.org/2022-05-16/annotations/zfin.gaf.gz	Zebrafish Information Network (zfin)	2022-06-13	https://zfin.org/downloads/archive/2022.06.13/zfin_genes.gff3
Caenorhabditis elegans			http://release.geneontology.org/2022-05-16/annotations/wb.gaf.gz	WormBase database of nematode biology (wb)	WS283	https://downloads.wormbase.org/releases/WS283/species/c_elegans/PRJNA13758/c_elegans.PRJNA13758.WS283.annotations.gff3.gz
Populus trichocarpa	Phytozome	13	https://data.jgi.doe.gov/refine-download/phytozome	Phytozome	13	https://data.jgi.doe.gov/refine-download/phytozome
Brachypodium distachyon
Panicum hallii
Glycine max
Chlamydomonas reinhardtii
Setaria italica
Sorghum bicolor
Panicum virgatum
Physcomitrium patens
Miscanthus sinensis
Triticum aestivum	Uniprot GOA	2022_02	http://release.geneontology.org/2022-05-16/annotations/goa_uniprot_all.gaf.gz	UniProt	2022_02	https://www.uniprot.org/proteomes/?query=taxonomy:4565	Used 'Gene Names' to create a mapping file
Gossypium hirsutum						https://www.uniprot.org/proteomes/?query=taxonomy:3635
Zea mays						https://www.uniprot.org/proteomes/?query=taxonomy:4577
Nicotiana tabacum						https://www.uniprot.org/proteomes/?query=taxonomy:4097
Spinacia oleracea						https://www.uniprot.org/proteomes/?query=taxonomy:3562
Medicago truncatula						https://www.uniprot.org/proteomes/?query=taxonomy:3880
Papaver somniferum						https://www.uniprot.org/proteomes/?query=taxonomy:3469
Ricinus communis						https://www.uniprot.org/proteomes/?query=taxonomy:3988
Solanum tuberosum						https://www.uniprot.org/proteomes/?query=taxonomy:4113
Oryza sativa Japonica Group						https://www.uniprot.org/proteomes/?query=taxonomy:39947
Schizosaccharomyces pombe	PomBase	pombase-2022-10-01	https://www.pombase.org/data/releases/pombase-2022-10-01/pombase-2022-10-01.gaf.gz	PomBase	pombase-2022-10-01	https://www.pombase.org/data/releases/pombase-2022-10-01/gff/Schizosaccharomyces_pombe_all_chromosomes.gff3
